# Nucleus translocation of tRNA synthetase mediates late integrated stress response

**DOI:** 10.1101/2020.06.07.138792

**Authors:** Na Wei, Haissi Cui, Yi Shi, Guangsen Fu, Navin Rauniyar, John R. Yates, Xiang-Lei Yang

## Abstract

Various stress conditions are signaled through phosphorylation of translation initiation factor eIF2α to inhibit global translation while selectively activating transcription factor ATF4 to aid cell survival and recovery. However, this integrated stress response is acute and cannot resolve lasting stress. Here we report that TyrRS, a member of the aminoacyl-tRNA synthetase family capable of responding to diverse stress factors through cytosol-nucleus translocation and activating stress-response genes, also inhibits global translation, however at a later stage than eIF2α/ATF4 and mTOR responses. Excluding TyrRS from the nucleus over-activates protein synthesis and increases apoptosis in cells under prolonged oxidative stress. Nuclear TyrRS transcriptionally represses translation genes by recruiting TRIM28 and/or NuRD complex. We propose TyrRS, possibly along with other family members, can sense a variety of stress signals through intrinsic properties of this enzyme and its strategically located nuclear localization signal and integrate them by nucleus-translocation to effect protective responses against prolonged stress.
