## Supplemental Table S1 for "Nucleus translocation of tRNA synthetase mediates late integrated stress response"

### Sheet: peak annotation
Supplementary Table S1. TyrRS DNA binding sites identified by ChIP-seq analysis using HEK293 cells. Peaks landed on protein synthesis-related genes are labeled in red.
Peak #	Chr	hitSt	hitEnd	length	pvalue	qvalue	FE	pileup	abs_summit	Genes within 10kb of the peak
1	chr1	33256760	33257114	355	5.7544e-21	1e-15	11.48	13	33256789	exon of YARS (NM_003680)
										downstream of KIAA1522 (NM_020888, NM_001198972, NM_001198973)
										upstream of S100PBP (NM_001017406, NM_022753)
2	chr1	33282505	33283129	625	2.23872e-26	4.57088e-21	13.88	16	33282824	exon of YARS (NM_003680)
										upstream of FNDC5 (NM_001171940, NM_153756, NM_001171941)
										upstream of S100PBP (NM_001017406, NM_022753)
3	chr1	109766340	109766936	597	1.7378e-15	2.18776e-10	9.1	11	109766626	exon of SARS (NR_034072, NM_006513, NR_034073)
										downstream of KIAA1324 (NM_020775)
										upstream of CELSR2 (NM_001408)
4	chr1	109771808	109772461	654	8.31764e-37	2.29087e-31	18.29	22	109772141	exon of SARS (NR_034072)
										downstream of PSRC1 (NM_001005290, NM_001032291, NM_032636)
5	chr14	100808741	100809091	351	7.07946e-11	6.0256e-06	6.82	8	100808839	exon of WARS (NM_004184, NM_213646, NM_173701, NM_213645)
										upstream of WDR25 (NM_001161476, NM_024515)
										downstream of SLC25A47 (NM_207117)
										upstream of SLC25A29 (NM_001039355)
										upstream of MIR345 (NR_029906)
6	chr20	55925961	55926310	350	7.07946e-11	6.0256e-06	6.82	8	55926164	exon (5'UTR) of RAE1 (NM_003610, NM_001015885)
										downstream of SPO11 (NM_012444, NM_198265)
										downstream of MTRNR2L3 (NM_001190472)
										upstream of RBM38 (NM_017495, NM_183425)
										upstream of MIR4325 (NR_036219)
7	chr6	74229577	74231161	1585	2.69153e-155	8.51138e-149	60.11	72	74230212	exon (5'UTR) of EEF1A1 (NM_001402)
										downstream of MTO1 (NM_001123226, NM_012123, NM_133645)
8	chr7	30639324	30639658	335	5.24807e-12	4.89779e-07	6.96	7	30639614	intron of GARS (NM_002047)
9	chr7	30673091	30673471	381	2.18776e-12	2.13796e-07	7.41	8	30673381	intron of GARS (NM_002047)
										downstream of CRHR2 (NM_001202482, NM_001202483, NM_001883, NM_001202475, NM_001202481)
10	chr8	128752503	128753387	885	1.77828e-31	4.36516e-26	15.67	17	128752823	exon of MYC (NM_002467)
11	chr1	40362790	40363865	1076	9.12011e-256	8.91251e-249	74.06	144	40363404	exon of MYCL1 (NM_001033081, NM_001033082, NM_005376)
										upstream of TRIT1 (NM_017646)
12	chr1	40426688	40427022	335	9.12011e-12	8.12831e-07	6.9	7	40426995	intron of MFSD2A (NM_001136493, NM_032793)
13	chr11	65427607	65427941	335	5.24807e-12	4.89779e-07	6.96	7	65427638	intron of RELA (NM_001145138, NM_021975)
										downstream of SIPA1 (NM_006747, NM_153253)
										downstream of PCNXL3 (NM_032223)
										upstream of MAP3K11 (NM_002419)
14	chr11	65428904	65429809	906	1.07152e-68	6.45654e-63	30.18	34	65429263	exon of RELA (NM_001145138, NM_021975)
										upstream of KAT5 (NM_006388, NM_182709, NM_182710)
15	chr4	55976318	55976934	617	7.24436e-15	8.70964e-10	8.79	12	55976649	exon of KDR (NM_002253)
16	chr17	61993777	61994941	1165	4.0738e-186	1.65959e-179	69.99	84	61994356	upstream of CSHL1 (NM_001318, NM_022579, NM_022580, NM_022581)
										downstream of GH1 (NM_000515, NM_022559, NM_022560, NM_022561, NM_022562)
										upstream of GH2 (NM_022557, NM_022558, NM_002059, NM_022556)
										upstream of CSH2 (NM_020991, NM_022644, NM_022645)
										downstream of CD79B (NM_000626, NM_001039933, NM_021602)
										downstream of SCN4A (NM_000334).
17	chr21	9827034	9827385	352	4.0738e-12	3.80189e-07	7.23	12	9827331	upstream of MIR3648 (NR_037421)
										upstream of MIR3687 (NR_037458)
18	chr2	33141355	33141961	607	3.0903e-40	9.33254e-35	17.37	33	33141629	intron in LINC00486, upstream of LTBP1 (NM_206943)
19	chr8	43096538	43097062	525	1.62181e-17	2.39883e-12	8.78	19	43096733	downstream of HGSNAT (NM_152419)
19	chr8	43096538	43097062	525	1.62181e-17	2.39883e-12	8.78	19	43096733	downstream of HGSNAT (NM_152419)
20	chrX	27827294	27827648	355	2.63027e-23	5.01187e-18	12.18	13	27827408	intron in MAGEB10 (NM_182506)
Peak annotations are based on UCSD Genome Browser on Human Feb. 2009 (GRCh37/hg19) Assembly.
